# Mitochondrial Dysfunction is a Driver for SP-2509 Drug Resistance in Ewing Sarcoma

**DOI:** 10.1101/2021.12.13.472459

**Authors:** E. John Tokarsky, Jesse C. Crow, Lillian M. Guenther, John Sherman, Cenny Taslim, Gabriela Alexe, Kathleen I. Pishas, Galen Rask, Blake S. Justis, Ana Kasumova, Kimberly Stegmaier, Stephen L. Lessnick, Emily R. Theisen

## Abstract

Expression of the fusion oncoprotein EWS/FLI causes Ewing sarcoma, an aggressive pediatric tumor characterized by widespread epigenetic deregulation. These epigenetic changes are targeted by novel lysine specific demethylase-1 (LSD1) inhibitors, which are currently in early phase clinical trials. Single agent targeted therapy often induces resistance, and successful clinical development requires knowledge of resistance mechanisms, enabling the design of effective combination strategies. Here, we used a genome-scale CRISPR-Cas9 loss-of-function screen to identify genes whose knockout (KO) conferred resistance to the LSD1 inhibitor SP- 2509 in Ewing sarcoma cell lines. Multiple genes required for mitochondrial electron transport chain (ETC) complexes III and IV function were hits in our screen. We validated this finding using genetic and chemical approaches including CRISPR KO, ETC inhibitors, and mitochondrial depletion. Further global transcriptional profiling revealed that altered complex III/IV function disrupted the oncogenic program mediated by EWS/FLI and LSD1 and blunted the transcriptomic response to SP-2509. These findings demonstrate that mitochondrial dysfunction modulates SP-2509 efficacy and suggest that new therapeutic strategies combining LSD1 with agents which prevent mitochondrial dysfunction may benefit patients with this aggressive malignancy.
