## Supplementary File 2 for "Mitochondrial Dysfunction is a Driver for SP-2509 Drug Resistance in Ewing Sarcoma"

### Sheet: A673 UP
			A673 UP genes - 245 Genes [776 gRNAs] - [# gRNA hits | # gRNA per gene]
			MARS2 [4|4]	CYC1 [4|4]	MRPS2 [4|4]	MRPS9 [4|4]	MRPS15 [2|3]	OAZ3 [1|4]	SCGB2A2 [1|4]	NEUROG1 [1|4]
			LARS2 [4|4]	KIAA0391 [4|4]	COX6C [4|4]	COA4 [4|4]	MRPL47 [3|4]	BMP1 [1|4]	METTL17 [2|4]	BAX [1|4]
			MRPL21 [4|4]	MRPS17 [4|4]	POLRMT [4|4]	MRPS18A [3|4]	SLIRP [2|4]	DOT1L [2|4]	PDCD10 [1|4]
			MRPS26 [4|4]	MRPS23 [4|4]	MRPL57 [3|3]	MRPL23 [3|4]	COX11 [4|4]	ARID2 [4|4]	COX18 [1|3]
			MRPL33 [4|4]	MRPS25 [4|4]	PTCD3 [4|4]	COQ5 [4|4]	ISCA1 [4|4]	ERAL1 [3|4]	BRPF1 [1|4]
			MRPS18C [4|4]	MRPS11 [4|4]	MRPL37 [4|4]	RARS2 [4|4]	MRPL34 [4|4]	PET100 [2|4]	COX6A1 [4|4]
			MRPS14 [4|4]	LRPPRC [3|3]	UQCRC1 [4|4]	MRPL28 [4|4]	PTCD1 [4|4]	APOPT1 [2|4]	DCUN1D5 [1|4]
			TRMT10C [4|4]	MRPL55 [4|4]	MRPL10 [4|4]	MRPL3 [4|4]	COX5A [4|4]	EHHADH [1|4]	HSPA14 [1|4]
			MRPL20 [3|3]	COX10 [4|4]	MRPL36 [3|4]	SURF1 [4|4]	HELQ [3|4]	COQ3 [4|4]	NET1 [1|4]
			MRPS5 [4|4]	MRPL45 [4|4]	COX6B1 [4|4]	MRPL30 [3|4]	TFB2M [4|4]	STX3 [1|3]	ITIH1 [1|4]
			TEFM [4|4]	MRPS22 [4|4]	MIPEP [4|4]	MRPS33 [4|4]	MRPL24 [4|4]	ADCK4 [1|4]	FDFT1 [1|4]
			MRPL12 [4|4]	COA3 [4|4]	MRPL43 [4|4]	OPA1 [3|4]	FDX1 [4|4]	LYRM7 [3|4]	SFI1 [1|3]
			MRPS34 [4|4]	MRPS24 [4|4]	PET117 [4|4]	COA7 [4|4]	COX14 [4|4]	HIGD2A [3|4]	IL1RAP [1|4]
			HARS2 [4|4]	MRPS18B [4|4]	COX7C [3|3]	ISCA2 [4|4]	COX5B [4|4]	UQCC1 [3|4]	TIMM17A [2|4]
			MRPS12 [4|4]	COX15 [4|4]	MRPL35 [4|4]	GADD45GIP1 [3|4]	MRPS27 [4|4]	NDUFA4 [4|4]	COQ7 [4|4]
			0 [84|4147]	MRPS16 [4|4]	UQCRB [4|4]	UQCR10 [4|4]	MRPL53 [4|4]	BACH1 [1|4]	IGFBP5 [1|4]
			MRPS6 [4|4]	AURKAIP1 [3|4]	MRPL22 [4|4]	COX19 [4|4]	MRPL51 [3|3]	MTERF3 [2|4]	COQ9 [3|4]
			COX4I1 [4|4]	GFM1 [4|4]	EARS2 [4|4]	UQCRFS1 [4|4]	MRPL2 [4|4]	RARA [1|4]	PLAC8 [2|4]
			NARS2 [4|4]	TUFM [2|4]	MRPL4 [4|4]	COA6 [4|4]	TRUB2 [2|4]	THAP11 [2|4]	ARRB2 [1|4]
			YARS2 [4|4]	COQ4 [4|4]	MRPL39 [4|4]	GOLGA6A [1|5]	DARS2 [4|4]	TFAM [3|4]	KCNF1 [1|4]
			MRPL46 [3|4]	PNPT1 [4|4]	CYCS [4|4]	MRPL32 [4|4]	TRMT5 [1|4]	SLFN11 [1|4]	ATP8A2 [1|4]
			MRPL48 [3|4]	MRPL18 [4|4]	MRPS31 [4|4]	FASTKD5 [4|4]	WARS2 [3|4]	GOLGA3 [1|4]	GOLM1 [2|4]
			MRPL15 [4|4]	IBA57 [4|4]	C10orf2 [4|4]	BOLA3 [3|3]	UQCC3 [4|4]	ADAM21 [2|4]	MEN1 [3|4]
			MRPL17 [3|4]	QRSL1 [3|4]	MRPL14 [4|4]	DAP3 [4|4]	GLRX5 [4|4]	OR8D1 [1|3]	PGBD1 [1|4]
			AARS2 [4|4]	VARS2 [4|4]	MTPAP [4|4]	MRPL27 [4|4]	RPUSD4 [3|4]	TSFM [1|4]	MFN2 [2|4]
			MRPL16 [4|4]	SCO2 [3|4]	MRPL41 [4|4]	POLG [3|4]	MRPL9 [3|4]	HMBS [4|4]	METTL20 [1|4]
			PDSS1 [4|4]	SUPV3L1 [4|4]	MRPS7 [4|4]	PDSS2 [4|4]	ELAC2 [1|4]	HPSE [4|4]	TADA3 [2|4]
			PARS2 [3|4]	SCO1 [4|4]	GATC [3|4]	UQCC2 [2|4]	CDH5 [1|4]	RBFA [2|4]	MRGBP [1|4]
			DHX30 [3|4]	COX16 [4|4]	BCS1L [4|4]	POLG2 [4|4]	KRT77 [1|4]	MICU1 [1|4]	TAF6L [2|4]
			FARS2 [4|4]	MRPL19 [4|4]	MRPS28 [4|4]	PET112 [4|4]	MRPL38 [3|3]	CCDC101 [1|4]	CTSF [1|4]
			MRPL11 [3|4]	MRPL40 [3|4]	COX8A [3|4]	MTG2 [4|4]	PYURF [4|4]	SOX11 [1|4]	ATP13A3 [1|4]
			COQ2 [4|4]	MRPS21 [4|4]	UQCRC2 [4|4]	MRPL42 [2|4]	SARS2 [4|4]	RORA [1|4]	ZDHHC14 [1|4]
			TARS2 [4|4]	MRPS30 [3|4]	COQ6 [3|4]	UQCRQ [4|4]	GFM2 [2|4]	OR5J2 [1|4]	RPS25 [1|4]
			MRPS35 [4|4]	MRPL49 [4|4]	MRPL13 [4|4]	TFB1M [4|4]	MRPL52 [2|3]	SLC25A26 [1|4]	DMC1 [1|4]
			MRPS10 [4|4]	GARS [1|4]	COA5 [4|4]	MRPL44 [4|4]	MRPL54 [4|4]	SLC43A2 [1|4]	SBK1 [1|4]

### Sheet: TC32 UP
			TC32 UP genes - 176 Genes [200 gRNAs] - [# gRNA hits | # gRNA per gene]
			TP53 [2|4]	SUPT7L [1|4]	COX7A2L [1|4]	NEUROG1 [1|4]	FAM124B [1|4]	TMEM143 [1|4]
			CHD8 [1|4]	KDM3B [1|4]	JAK2 [1|4]	HKDC1 [1|4]	ZNF136 [1|4]	BAX [1|4]
			PCGF5 [2|4]	ALOX12 [1|4]	DYRK1B [1|4]	KLF7 [1|4]	NUDT3 [1|4]
			ALAD [1|4]	CFC1 [1|3]	CHD9 [1|4]	PYGO1 [1|4]	ARHGAP39 [1|4]
			KIF3C [1|4]	EDNRA [1|4]	ARHGAP26 [1|4]	SCAI [1|4]	CCBL1 [1|4]
			NUGGC [1|4]	GART [1|4]	FAHD1 [1|3]	TADA2A [1|4]	BAAT [1|4]
			MBD2 [1|3]	WHSC1 [1|4]	SIGLEC5 [1|6]	AICDA [1|4]	ADAMTS5 [1|3]
			0 [17|4147]	MATN1 [1|4]	ALDH2 [1|4]	OSBPL10 [1|4]	FSTL3 [1|4]
			SFRP4 [1|4]	MATN2 [1|4]	BOLA3 [1|3]	E2F1 [1|4]	E2F8 [1|4]
			TDRD12 [1|4]	MTF1 [1|4]	SLC22A8 [1|4]	GPR110 [1|4]	SCO2 [1|4]
			L3MBTL2 [1|4]	SMYD1 [1|4]	PIM1 [1|4]	HOXD13 [1|3]	USP22 [1|4]
			POU5F1 [1|5]	MAP3K4 [1|4]	LRRC8B [1|3]	FAM64A [1|4]	RBL1 [1|4]
			ATXN7 [2|4]	ANAPC16 [1|4]	SRGAP3 [1|4]	IDH1 [1|4]	PHF3 [1|4]
			RIC8A [2|4]	ISCA2 [2|4]	GTF2A1 [1|4]	SMARCC1 [1|4]	NCOA2 [1|4]
			SIK1 [1|4]	P4HA1 [1|4]	PHF20 [1|4]	IDO1 [1|4]	KDM4B [1|4]
			LEMD3 [1|4]	KAZALD1 [1|4]	TOP2B [1|4]	LSMEM1 [1|4]	UTF1 [1|4]
			L3MBTL3 [1|4]	DAAM1 [1|4]	CCBL2 [2|4]	IL18RAP [1|4]	CRTC1 [1|4]
			ZNF610 [1|4]	SERPINB4 [1|4]	SSX2IP [1|4]	PPARGC1A [1|4]	C17orf64 [1|3]
			HLCS [1|4]	CLCF1 [1|4]	DLK2 [1|4]	TMEM25 [1|4]	SIGIRR [1|4]
			RIPK3 [1|4]	SUFU [1|4]	FEZ2 [1|4]	APOL6 [1|4]	SCUBE3 [1|4]
			IBA57 [1|4]	HNF1A [1|4]	WAC [1|4]	PCDHA8 [1|4]	NCBP1 [1|4]
			GBE1 [1|3]	SLC30A3 [1|4]	DPF3 [2|4]	REP15 [1|3]	DPT [1|4]
			CARM1 [2|4]	JMY [1|4]	NANS [1|4]	SAP30 [1|4]	HDAC10 [1|4]
			PLOD2 [1|4]	DLC1 [1|4]	DACT1 [1|4]	ERCC5 [1|4]	ZRANB3 [1|2]
			GTF3C6 [1|4]	STK31 [1|4]	MBD3L1 [1|4]	ARG1 [1|4]	ADO [1|4]
			POLR2C [1|4]	COX8A [1|4]	KCNJ5 [1|4]	SKOR2 [1|4]	SKI [1|4]
			EHMT2 [1|4]	CCDC90B [1|3]	PLEKHM3 [1|4]	GTF2F2 [1|3]	TANC1 [1|4]
			NYAP2 [1|4]	ALOX5AP [1|3]	JMJD8 [1|4]	TMEM178A [1|4]	KCTD1 [1|4]
			DOT1L [1|4]	UBN1 [1|4]	COX4I1 [1|4]	IBTK [1|4]	LGALS3 [1|4]
			TSHZ3 [1|4]	CENPM [1|3]	SPATA6 [1|4]	PBRM1 [1|4]	FBXO11 [1|4]
			KAT6B [1|4]	KIF6 [1|4]	ASF1A [1|4]	DNAH3 [1|4]	PARP9 [1|4]
			FLCN [1|4]	PRSS16 [1|4]	PTGS2 [1|4]	LRPPRC [1|3]	MED15 [1|4]
			SUZ12 [1|4]	HIST1H2BA [1|4]	CENPV [1|4]	SMARCAL1 [1|4]	H3F3A [1|4]
			YME1L1 [1|4]	ZNF35 [1|3]	TRIM24 [1|4]	ZCCHC6 [1|4]	INPP5F [1|4]
			SAP25 [1|4]	PWWP2B [1|4]	RAB36 [1|4]	CACNA2D1 [1|4]	MAP3K7CL [1|4]
